# Functional organization of social perception in the human brain

**DOI:** 10.1101/2021.12.17.473175

**Authors:** Severi Santavirta, Tomi Karjalainen, Sanaz Nazari-Farsani, Matthew Hudson, Vesa Putkinen, Kerttu Seppälä, Lihua Sun, Enrico Glerean, Jussi Hirvonen, Henry K. Karlsson, Lauri Nummenmaa

**Author notes:** **Address correspondence to**, Severi Santavirta, Turku PET Centre c/o Turku University, Kiinamyllynkatu 4-6, 20520 Turku, Finland.

## Abstract

Humans rapidly extract diverse and complex information from ongoing social interactions, but the perceptual and neural organization of the different aspects of social perception remains unresolved. We showed short film clips with rich social content to 97 healthy participants while their haemodynamic brain activity was measured with fMRI. The clips were annotated moment-to-moment for 112 social features. Cluster analysis revealed that 13 dimensions were sufficient for describing the social perceptual space. Regression analysis was used to map regional neural response profiles to different social features. Multivariate pattern analysis was then utilized to establish the spatial specificity of these responses. The results revealed a gradient in the processing of social information in the brain. Posterior temporal and occipital regions were broadly tuned to most social dimensions and the classifier revealed that these responses showed spatial specificity for social dimensions; in contrast Heschl gyri and parietal areas were also broadly associated with different social signals, yet the spatial patterns of responses did not differentiate social dimensions. Frontal and subcortical regions responded only to a limited number of social dimensions and the spatial response patterns did not differentiate social dimension. Altogether these results highlight the distributed nature of social processing in the brain.
